# Sp140L Is a Novel Herpesvirus Restriction Factor

**DOI:** 10.1101/2024.12.13.628399

**Authors:** Jana M. Cable, Wiyada Wongwiwat, Jenna C. Grabowski, Robert E. White, Micah A. Luftig

## Abstract

Herpesviruses, including Epstein-Barr Virus (EBV) – a human oncogenic viruses and essential trigger of multiple sclerosis, must bypass host DNA sensing mechanisms to establish lifelong, latent infection. Therefore, herpesviruses encode viral proteins to disrupt key host factors involved in DNA sensing and viral restriction. The first viral latency protein expressed, EBNA-LP, is essential for transformation of naïve B cells and establishment of viral gene expression, yet its role in evading host defenses remains unclear. Using single-cell RNA sequencing of EBNA-LP-Knockout (LPKO)- infected B cells, we reveal an antiviral response landscape implicating the ‘speckled proteins’ as key cellular restriction factors countered by EBNA-LP. Specifically, loss of *SP100* or the primate-specific *SP140L* reverses the restriction of LPKO, suppresses a subset of canonically interferon-stimulated genes, and restores transcription of essential latent viral genes and cellular proliferation. Notably, we also identify Sp140L as a restriction target of the herpesvirus saimiri ORF3 protein, implying a role for Sp140L in immunity to other diverse DNA viruses. This study reveals Sp140L as a restriction factor that we propose links sensing and transcriptional suppression of viral DNA to an IFN-independent innate immune response, likely relevant to all nuclear DNA viruses.

**Significance Statement:** Herpesviruses, including the oncogenic Epstein-Barr virus (EBV), are restricted by DNA sensing during initial infection and therefore encode viral proteins to antagonize key restriction factors. We found that the EBV latency protein EBNA-LP, disrupts the ‘speckled proteins’ Sp100 and Sp140L - an evolutionarily recent protein with unknown function, which we find promotes an anti-viral state that suppresses cellular proliferation, characterized by high induction of cellular anti-viral genes and suppressed transcription of essential viral latency genes. Sp140L also restricts the herpesvirus saimiri, which we find antagonizes Sp140L through the viral protein ORF3. Our study therefore identifies Sp140L as a novel restriction factor of diverse herpesviruses, and likely all DNA viruses, during a critical stage of initial viral infection.
