## Supplemental Table 1 for "Sp140L Is a Novel Herpesvirus Restriction Factor"

### Sheet: Top100_Markers_Alra_WT_LPKO_Clu
	p_val	avg_log2FC	pct.1	pct.2	p_val_adj	cluster	gene
1	0	8.63924	0.969	0.008	0	0	OXT
2	0	7.38939	0.99	0.037	0	0	AL121601.1
3	0	8.52257	0.962	0.013	0	0	SNED1
4	0	6.33397	0.99	0.042	0	0	AC124068.2
5	0	7.19044	0.99	0.043	0	0	AL445686.2
6	0	6.59629	0.991	0.045	0	0	LFNG
7	0	8.83998	0.951	0.011	0	0	NAV2
8	0	8.74991	0.951	0.014	0	0	AC027682.2
9	0	8.17892	0.945	0.013	0	0	FBP1
10	0	6.77914	0.978	0.047	0	0	CXCL16
11	0	7.55652	0.959	0.029	0	0	AC103724.4
12	0	6.99416	0.972	0.042	0	0	MTRNR2L1
13	0	6.83305	0.976	0.047	0	0	LINC00494
14	0	7.18803	0.952	0.024	0	0	AC022021.1
15	0	6.38029	0.981	0.054	0	0	SPOCK2
16	0	6.50201	0.994	0.076	0	0	FXYD1
17	0	6.19307	0.971	0.053	0	0	AC026250.1
18	0	6.97427	0.943	0.025	0	0	IQCN
19	0	8.52933	0.928	0.013	0	0	PLXND1
20	0	5.93776	0.951	0.037	0	0	FCGBP
21	0	6.06166	0.965	0.052	0	0	AC008555.5
22	0	6.95781	0.964	0.054	0	0	AL356019.2
23	0	6.28184	0.97	0.061	0	0	C12orf42
24	0	7.24985	0.952	0.043	0	0	HCRT
25	0	8.72234	0.924	0.016	0	0	TMPRSS13
26	0	6.22646	0.952	0.044	0	0	AL592494.3
27	0	7.78857	0.928	0.021	0	0	ZNF853
28	0	6.67191	0.943	0.037	0	0	AP001636.3
29	0	6.23484	0.95	0.045	0	0	SDK2
30	0	6.12122	0.973	0.072	0	0	STMN3
31	0	6.39055	0.946	0.045	0	0	AC027682.6
32	0	5.59299	0.98	0.084	0	0	SMAD7
33	0	5.73082	0.975	0.082	0	0	GRAMD1C
34	0	6.09004	0.989	0.097	0	0	SDR42E2
35	0	5.94395	0.966	0.075	0	0	CERNA1
36	0	7.01173	0.917	0.027	0	0	LCN8
37	0	9.45114	0.893	0.004	0	0	ABLIM2
38	0	6.73554	0.922	0.033	0	0	DYNC2H1
39	0	6.32459	0.978	0.089	0	0	SLC16A11
40	0	5.16711	0.955	0.068	0	0	RAB37
41	0	6.8218	0.91	0.027	0	0	WHRN
42	0	5.30598	0.984	0.101	0	0	AC005944.1
43	0	6.1467	0.963	0.08	0	0	AC008763.2
44	0	6.60337	0.914	0.033	0	0	AC084082.1
45	0	5.49487	0.955	0.076	0	0	EHD3
46	0	6.56438	0.925	0.046	0	0	AC128687.2
47	0	5.87779	0.995	0.116	0	0	CPQ
48	0	6.01107	0.937	0.059	0	0	MMP11
49	0	6.7948	0.899	0.022	0	0	NR3C2
50	0	5.75714	0.967	0.091	0	0	NKILA
51	0	5.79423	0.978	0.103	0	0	BX284668.6
52	0	5.15419	0.983	0.108	0	0	PRDM8
53	0	8.59834	0.884	0.011	0	0	AFF2
54	0	5.76468	0.993	0.12	0	0	AC127002.1
55	0	5.30693	0.939	0.07	0	0	DLGAP1-AS2
56	0	5.3814	0.98	0.111	0	0	ICOSLG
57	0	5.10457	0.968	0.1	0	0	TLE1
58	0	5.39169	0.962	0.094	0	0	AL049780.1
59	0	5.54411	0.996	0.129	0	0	AL022328.3
60	0	6.16008	0.912	0.048	0	0	FXYD7
61	0	4.69602	0.989	0.127	0	0	NUAK2
62	0	5.8688	0.942	0.081	0	0	AMZ1
63	0	3.74151	0.941	0.084	0	0	AC010205.1
64	0	5.03633	0.968	0.111	0	0	LINC02352
65	0	5.47269	0.993	0.137	0	0	CABP4
66	0	5.64281	0.994	0.139	0	0	AL138895.1
67	0	5.1378	0.95	0.095	0	0	BX537318.1
68	0	5.99422	0.91	0.056	0	0	AP000350.7
69	0	7.57098	0.87	0.017	0	0	AC011481.2
70	0	5.19274	0.973	0.121	0	0	LAMA5
71	0	4.64432	0.991	0.141	0	0	CHST15
72	0	5.46893	0.936	0.087	0	0	IRS2
73	0	8.04975	0.863	0.014	0	0	CYP46A1
74	0	3.76382	0.94	0.094	0	0	ZNF860
75	0	4.96632	0.986	0.14	0	0	AL031846.2
76	0	5.37658	0.992	0.147	0	0	AC084018.2
77	0	4.71138	0.986	0.141	0	0	SLC6A16
78	0	4.2913	0.97	0.127	0	0	ZBTB20-AS2
79	0	5.12517	0.945	0.102	0	0	GPRASP1
80	0	5.68882	0.993	0.151	0	0	AL022328.4
81	0	4.79019	0.901	0.06	0	0	CNR1
82	0	3.71898	0.982	0.142	0	0	AC120193.1
83	0	4.43838	0.945	0.105	0	0	AL137145.2
84	0	4.3642	0.944	0.106	0	0	AC087071.1
85	0	5.73947	0.896	0.058	0	0	MYO15B
86	0	5.47918	0.995	0.159	0	0	FALEC
87	0	5.40902	0.983	0.148	0	0	CEP126
88	0	4.82844	0.989	0.155	0	0	AP000787.1
89	0	4.9643	0.986	0.153	0	0	AC107375.1
90	0	4.69874	0.958	0.125	0	0	MEG8
91	0	7.94942	0.848	0.018	0	0	AC027702.1
92	0	5.33996	0.994	0.167	0	0	LINC02256
93	0	5.40072	0.89	0.064	0	0	LPP-AS2
94	0	8.11554	0.838	0.012	0	0	AL133268.3
95	0	5.22054	0.966	0.14	0	0	AC055822.1
96	0	4.62112	0.974	0.149	0	0	TK2
97	0	5.28332	0.889	0.065	0	0	CELSR1
98	0	4.88377	0.929	0.106	0	0	CCDC180
99	0	10.5517	0.824	0.001	0	0	LINC01361
100	0	6.31603	0.872	0.05	0	0	AL162377.3
101	0	4.80325	0.917	0.094	0	1	WNT16
102	0	5.53471	0.859	0.05	0	1	CLIC3
103	0	4.57466	0.967	0.173	0	1	FAM177B
104	0	4.141	0.955	0.176	0	1	AC083862.2
105	0	4.40437	0.974	0.206	0	1	AC009950.1
106	0	7.43723	0.781	0.017	0	1	SOX30
107	0	4.44531	0.973	0.212	0	1	SOBP
108	0	4.8755	0.854	0.099	0	1	LINC00501
109	0	4.10356	0.908	0.155	0	1	ADRB1
110	0	6.33651	0.764	0.028	0	1	AC092809.4
111	0	3.90624	0.946	0.214	0	1	FCRL2
112	0	7.05927	0.753	0.025	0	1	CDHR3
113	0	3.46753	0.895	0.17	0	1	PEBP4
114	0	3.97388	0.893	0.169	0	1	RHOBTB2
115	0	1.03509	0.963	0.246	0	1	NUAK2
116	0	4.13482	0.973	0.267	0	1	PTPRO
117	0	4.33626	0.792	0.088	0	1	AL158850.1
118	0	4.10744	0.867	0.172	0	1	NEB
119	0	4.60675	0.789	0.095	0	1	TYROBP
120	0	2.22651	0.98	0.288	0	1	ADAM28
121	0	2.36396	0.895	0.203	0	1	AC010205.1
122	0	3.74029	0.991	0.301	0	1	TMEM140
123	0	4.21821	0.88	0.196	0	1	AC096642.1
124	0	3.94411	0.837	0.159	0	1	AC009686.2
125	0	5.33962	0.73	0.053	0	1	CRB2
126	0	2.44718	0.962	0.289	0	1	LINC02422
127	0	4.08114	0.993	0.325	0	1	CACNA1A
128	0	3.02636	0.932	0.265	0	1	NRIR
129	0	2.93315	0.901	0.234	0	1	AL662796.1
130	0	3.23018	0.839	0.176	0	1	AMIGO2
131	0	4.2735	0.773	0.117	0	1	PNMA5
132	0	2.7566	0.86	0.207	0	1	AC011815.2
133	0	4.01947	0.797	0.148	0	1	HSPA1L
134	0	1.06675	0.91	0.261	0	1	CHST15
135	0	3.07988	0.908	0.26	0	1	FCRL1
136	0	4.10636	0.994	0.347	0	1	LY6E-DT
137	0	4.21737	0.781	0.14	0	1	AC120049.1
138	0	4.6169	0.692	0.054	0	1	GLRA3
139	0	2.93054	0.953	0.318	0	1	METTL7A
140	0	2.94177	0.814	0.18	0	1	FCRL3
141	0	3.47547	0.774	0.146	0	1	AC107067.1
142	0	3.86963	0.741	0.115	0	1	OMG
143	0	5.98683	0.661	0.04	0	1	PEAK3
144	0	3.79217	0.815	0.198	0	1	SIGLEC14
145	0	1.05346	0.943	0.329	0	1	COBLL1
146	0	1.91861	0.898	0.287	0	1	CCDC146
147	0	5.78782	0.633	0.031	0	1	LINC02033
148	0	5.62678	0.643	0.044	0	1	FGF9
149	0	3.32643	0.781	0.182	0	1	HMOX1
150	0	2.46685	0.953	0.358	0	1	AC079630.1
151	0	4.26952	0.687	0.1	0	1	CALD1
152	0	3.39538	0.834	0.248	0	1	CD72
153	0	3.22303	0.805	0.222	0	1	C12orf77
154	0	1.39535	0.952	0.372	0	1	CXCR4
155	0	2.2805	0.843	0.263	0	1	ZBP1
156	0	1.94729	0.972	0.392	0	1	KLF2
157	0	2.84798	0.972	0.395	0	1	MARCH1
158	0	1.07179	0.931	0.355	0	1	AC016957.2
159	0	4.39202	0.636	0.061	0	1	CD200R1
160	0	2.17417	0.791	0.218	0	1	ZNF860
161	0	3.05038	0.742	0.169	0	1	MS4A14
162	0	4.29803	0.67	0.098	0	1	MAP2
163	0	4.5837	0.631	0.064	0	1	MIR9-3HG
164	0	6.56258	0.584	0.018	0	1	AL132996.1
165	0	2.71266	0.953	0.389	0	1	BCL9L
166	0	4.12209	0.657	0.097	0	1	BHLHE40-AS1
167	0	2.05151	0.979	0.42	0	1	AC096733.2
168	0	4.03369	0.62	0.063	0	1	DGKG
169	0	3.07498	0.763	0.21	0	1	CD68
170	0	6.43885	0.576	0.025	0	1	WNT7B
171	0	2.41008	0.933	0.384	0	1	SLC15A2
172	0	1.75371	0.977	0.433	0	1	SHISAL2A
173	0	2.16877	0.852	0.31	0	1	PCED1B
174	0	4.3898	0.605	0.067	0	1	LINC01013
175	0	2.80011	0.95	0.412	0	1	SNX22
176	0	4.98868	0.589	0.054	0	1	ASAP3
177	0	4.1233	0.601	0.066	0	1	LINC01504
178	0	3.25843	0.751	0.217	0	1	NPPA-AS1
179	0	5.88547	0.563	0.029	0	1	AP001453.1
180	0	6.11855	0.561	0.028	0	1	ATP9A
181	0	3.13089	0.848	0.315	0	1	RSAD2
182	0	2.52878	0.959	0.426	0	1	DDX60L
183	0	2.93365	0.982	0.451	0	1	TMCC3
184	0	3.24569	0.752	0.222	0	1	SNX30
185	0	2.64338	0.756	0.227	0	1	EPB41L4A
186	0	1.77155	0.969	0.44	0	1	ZNF532
187	0	2.19422	0.655	0.128	0	1	AC099063.4
188	0	2.51165	0.698	0.172	0	1	AC139795.2
189	0	2.63736	0.912	0.392	0	1	AC008079.2
190	0	3.17434	0.667	0.149	0	1	AC074044.1
191	0	1.92996	0.789	0.272	0	1	AC239868.3
192	0	3.26339	0.679	0.162	0	1	AL157402.1
193	0	4.42072	0.61	0.095	0	1	RPS4Y2
194	0	2.18276	0.89	0.378	0	1	CCDC121
195	0	1.22704	0.978	0.467	0	1	AC020916.1
196	0	5.23576	0.55	0.04	0	1	SIGLEC6
197	0	3.84241	0.582	0.073	0	1	AC012603.1
198	0	2.96467	0.79	0.284	0	1	SERPINB9P1
199	0	2.66809	0.721	0.217	0	1	LINC02413
200	0	3.26684	0.606	0.105	0	1	AL137779.1
201	0	3.32142	0.888	0.1	0	2	AL645608.3
202	0	4.24385	0.873	0.097	0	2	C15orf62
203	0	6.24908	0.796	0.028	0	2	LINC01511
204	0	4.06557	0.866	0.115	0	2	RPS6KL1
205	0	3.32891	0.939	0.203	0	2	GSTM4
206	0	3.25489	0.93	0.195	0	2	CETP
207	0	4.58068	0.807	0.079	0	2	SERPIND1
208	0	3.93165	0.831	0.104	0	2	AC087045.2
209	0	4.00813	0.847	0.12	0	2	RGL4
210	0	3.60585	0.791	0.074	0	2	AL645608.5
211	0	4.93041	0.754	0.049	0	2	LILRA5
212	0	3.17861	0.977	0.273	0	2	FAM49A
213	0	4.13134	0.797	0.097	0	2	MID2
214	0	4.15263	0.811	0.111	0	2	AC092384.1
215	0	3.32838	0.964	0.267	0	2	LMOD3
216	0	3.05738	0.876	0.18	0	2	STX1A
217	0	3.8798	0.819	0.127	0	2	PTAFR
218	0	2.66832	0.874	0.186	0	2	ITGB3
219	0	3.68724	0.786	0.099	0	2	KCNJ12
220	0	3.84352	0.826	0.143	0	2	ACKR3
221	0	3.94601	0.748	0.073	0	2	KCNS3
222	0	2.956	0.858	0.185	0	2	BFRF3
223	0	2.79541	0.956	0.287	0	2	NKX3-1
224	0	3.3129	0.883	0.223	0	2	TUBB4A
225	0	3.4496	0.785	0.125	0	2	LILRA4
226	0	3.90185	0.737	0.078	0	2	AC093110.1
227	0	2.61235	0.881	0.222	0	2	LIMS2
228	0	3.55552	0.76	0.103	0	2	AL136368.1
229	0	3.23373	0.804	0.148	0	2	ISPD
230	0	2.68732	0.895	0.241	0	2	PON2
231	0	4.3886	0.73	0.079	0	2	COL11A2
232	0	2.42303	0.786	0.136	0	2	AL132639.3
233	0	3.34572	0.804	0.16	0	2	S100A2
234	0	3.01236	0.763	0.119	0	2	GYPE
235	0	2.66727	0.944	0.301	0	2	FGR
236	0	2.78621	0.802	0.165	0	2	IL17RC
237	0	3.06935	0.798	0.166	0	2	PILRA
238	0	2.18031	0.946	0.32	0	2	CPM
239	0	3.19958	0.91	0.285	0	2	KMO
240	0	2.40456	0.84	0.22	0	2	PCGF2
241	0	1.22603	0.901	0.284	0	2	CACNA1A
242	0	3.15126	0.714	0.098	0	2	MYO7B
243	0	2.51842	0.902	0.289	0	2	TREML2
244	0	4.049	0.698	0.086	0	2	MYL4
245	0	3.60644	0.732	0.121	0	2	BATF2
246	0	2.91054	0.881	0.27	0	2	LINC00158
247	0	5.21051	0.643	0.035	0	2	LILRB2
248	0	2.55889	0.852	0.249	0	2	SYT5
249	0	2.10879	0.931	0.331	0	2	TAGLN
250	0	3.41961	0.701	0.104	0	2	TMEM37
251	0	2.05742	0.862	0.267	0	2	MMP17
252	0	2.38545	0.79	0.195	0	2	ADGRE2
253	0	2.52312	0.858	0.268	0	2	TSPOAP1
254	0	2.52415	0.896	0.307	0	2	DLL3
255	0	1.76715	0.902	0.314	0	2	MT1F
256	0	2.0967	0.94	0.352	0	2	TTC8
257	0	2.78956	0.752	0.165	0	2	HECW2
258	0	2.4116	0.824	0.237	0	2	CLEC4A
259	0	2.54651	0.989	0.402	0	2	SDCBP2
260	0	4.87507	0.637	0.053	0	2	AL356417.1
261	0	4.82712	0.63	0.047	0	2	GPRIN3
262	0	2.8802	0.78	0.197	0	2	LCP2
263	0	2.49595	0.937	0.356	0	2	LY86-AS1
264	0	2.18365	0.854	0.273	0	2	TEX29
265	0	4.74178	0.63	0.049	0	2	VASN
266	0	2.56561	0.773	0.194	0	2	GIMAP8
267	0	1.72334	0.751	0.174	0	2	NPPA-AS1
268	0	2.71828	0.852	0.277	0	2	ICA1
269	0	2.05146	0.81	0.237	0	2	AC100793.2
270	0	2.72207	0.908	0.335	0	2	IL18BP
271	0	2.20873	0.722	0.15	0	2	TBKBP1
272	0	2.16459	0.865	0.294	0	2	IDUA
273	0	4.04001	0.637	0.067	0	2	CASP5
274	0	3.33379	0.661	0.091	0	2	ALOX12B
275	0	3.08873	0.77	0.202	0	2	AC006042.4
276	0	2.34296	0.786	0.22	0	2	TNFSF4
277	0	3.53018	0.698	0.132	0	2	AC008551.1
278	0	3.99894	0.661	0.096	0	2	AC092053.3
279	0	4.10299	0.624	0.063	0	2	VAV3-AS1
280	0	1.94399	0.96	0.401	0	2	AL139393.2
281	0	3.32008	0.619	0.066	0	2	NCR2
282	0	3.03817	0.671	0.119	0	2	ANGPT2
283	0	2.28933	0.799	0.248	0	2	LCA5L
284	0	2.38368	0.742	0.196	0	2	MAPRE3
285	0	2.66378	0.78	0.235	0	2	MUC12
286	0	2.66221	0.702	0.159	0	2	FOXP4-AS1
287	0	2.07163	0.809	0.269	0	2	ZNF425
288	0	2.30354	0.938	0.399	0	2	VSIR
289	0	2.17743	0.758	0.22	0	2	FGF7
290	0	1.98295	0.954	0.417	0	2	ABHD6
291	0	1.81738	0.77	0.235	0	2	NRIR
292	0	3.63536	0.657	0.124	0	2	PIK3CD-AS1
293	0	2.71105	0.824	0.291	0	2	CLCN4
294	0	2.69784	0.85	0.317	0	2	ADNP-AS1
295	0	3.60642	0.601	0.069	0	2	BDLF3
296	0	2.87158	0.709	0.179	0	2	LINC02574
297	0	2.8381	0.814	0.284	0	2	AC147067.1
298	0	1.99412	0.985	0.455	0	2	JADE3
299	0	1.57172	0.901	0.371	0	2	AC073611.1
300	0	3.08313	0.658	0.129	0	2	AC106795.2
301	0	3.78624	0.929	0.129	0	3	TRIM54
302	0	4.03946	0.943	0.153	0	3	UCHL1
303	0	4.52561	0.918	0.129	0	3	SCML2
304	0	5.06141	0.84	0.056	0	3	NCS1
305	0	5.41202	0.833	0.05	0	3	AIF1L
306	0	3.64885	0.929	0.164	0	3	U62317.3
307	0	3.18181	0.95	0.189	0	3	STK39
308	0	3.59562	0.983	0.228	0	3	PRR22
309	0	3.69094	0.925	0.174	0	3	MANEAL
310	0	3.58375	0.931	0.183	0	3	NPW
311	0	3.99066	0.902	0.158	0	3	POMGNT2
312	0	3.40753	0.938	0.196	0	3	SMKR1
313	0	3.89939	0.835	0.095	0	3	HSD11B2
314	0	4.8855	0.799	0.062	0	3	GLB1L2
315	0	3.17354	0.927	0.191	0	3	GPRIN1
316	0	3.19517	0.923	0.188	0	3	MFSD2B
317	0	3.66152	0.933	0.199	0	3	C17orf51
318	0	3.43529	0.865	0.132	0	3	MARVELD1
319	0	3.07298	0.913	0.182	0	3	MT1G
320	0	3.06709	0.983	0.255	0	3	C1orf53
321	0	4.30162	0.854	0.127	0	3	CCDC168
322	0	3.42673	0.854	0.127	0	3	CASKIN2
323	0	3.37253	0.988	0.262	0	3	AL109811.2
324	0	3.06104	0.957	0.235	0	3	UHRF1
325	0	3.30012	0.931	0.213	0	3	PWP2
326	0	3.18005	0.943	0.227	0	3	TMEM237
327	0	2.95271	0.931	0.216	0	3	CDC25A
328	0	2.90689	0.957	0.243	0	3	CDC45
329	0	3.86415	0.835	0.124	0	3	CHN1
330	0	3.06148	0.925	0.216	0	3	CHTF18
331	0	2.73038	0.932	0.223	0	3	PKMYT1
332	0	2.774	0.945	0.236	0	3	TONSL
333	0	3.38731	0.967	0.262	0	3	FUT4
334	0	4.40491	0.81	0.106	0	3	LKAAEAR1
335	0	3.63651	0.854	0.151	0	3	MEX3D
336	0	3.60132	0.987	0.286	0	3	FAM71D
337	0	2.71725	0.953	0.252	0	3	CHAF1B
338	0	2.54108	0.94	0.241	0	3	MCM10
339	0	2.53738	0.961	0.263	0	3	ORC1
340	0	3.51175	0.986	0.29	0	3	AP003392.4
341	0	2.74134	0.913	0.218	0	3	ZNF367
342	0	2.86985	0.966	0.273	0	3	MEST
343	0	3.7018	0.789	0.099	0	3	MT1H
344	0	2.52286	0.931	0.243	0	3	CDC6
345	0	2.8946	0.981	0.293	0	3	AC098484.2
346	0	2.63845	0.971	0.284	0	3	CLSPN
347	0	2.5441	0.916	0.23	0	3	E2F1
348	0	4.36211	0.749	0.063	0	3	MT1M
349	0	3.11393	0.983	0.298	0	3	LINC02166
350	0	2.47162	0.964	0.279	0	3	DSCC1
351	0	2.48927	0.941	0.256	0	3	TEDC2
352	0	2.86689	0.908	0.225	0	3	HPDL
353	0	5.09526	0.725	0.046	0	3	GAL
354	0	2.89538	0.897	0.22	0	3	ANKRD13B
355	0	3.10361	0.922	0.248	0	3	RDH10
356	0	4.86272	0.71	0.036	0	3	RBFOX2
357	0	2.10221	0.975	0.302	0	3	POC1A
358	0	2.65749	0.978	0.305	0	3	PSMC3IP
359	0	2.95712	0.84	0.167	0	3	WDR90
360	0	2.24985	0.972	0.3	0	3	POLE2
361	0	2.15585	0.925	0.254	0	3	DTL
362	0	2.32067	0.922	0.252	0	3	TCF19
363	0	2.65357	0.917	0.247	0	3	SLC27A4
364	0	2.72371	0.979	0.31	0	3	TRIP13
365	0	2.59089	0.953	0.284	0	3	AC011447.3
366	0	3.20065	0.817	0.149	0	3	FNBP1L
367	0	2.81916	0.953	0.287	0	3	Z83851.1
368	0	2.55706	0.896	0.231	0	3	CENPS-CORT
369	0	2.32885	0.974	0.309	0	3	SLC25A10
370	0	2.52342	0.864	0.201	0	3	RECQL4
371	0	2.32141	0.887	0.225	0	3	AC130324.3
372	0	1.99366	0.972	0.31	0	3	C1orf112
373	0	2.02756	0.942	0.282	0	3	TRAIP
374	0	3.05274	0.962	0.303	0	3	C6orf52
375	0	2.52197	0.907	0.248	0	3	CCNE1
376	0	2.30717	0.987	0.329	0	3	GINS2
377	0	2.12191	0.911	0.254	0	3	XRCC2
378	0	2.20078	0.957	0.301	0	3	CHAF1A
379	0	1.94978	0.935	0.281	0	3	XYLB
380	0	2.59283	0.92	0.266	0	3	AL391095.1
381	0	3.49489	0.765	0.112	0	3	PRKAR2B
382	0	3.98056	0.745	0.093	0	3	AL035701.1
383	0	2.75536	0.895	0.243	0	3	ZNF492
384	0	2.70839	0.969	0.317	0	3	AL359643.3
385	0	2.25084	0.981	0.329	0	3	SUV39H1
386	0	2.76248	0.818	0.166	0	3	KHDRBS3
387	0	2.09116	0.946	0.295	0	3	ASF1B
388	0	4.08558	0.723	0.073	0	3	NPDC1
389	0	3.02558	0.812	0.162	0	3	KLF1
390	0	2.8399	0.869	0.22	0	3	ENAH
391	0	2.11037	0.985	0.336	0	3	ZWINT
392	0	2.6596	0.929	0.281	0	3	SPR
393	0	2.39357	0.907	0.259	0	3	TRIM47
394	0	2.72021	0.96	0.312	0	3	C3orf14
395	0	2.49166	0.83	0.183	0	3	AL035461.2
396	0	2.50757	0.953	0.308	0	3	NPL
397	0	3.17582	0.797	0.152	0	3	CCNE2
398	0	2.37317	0.99	0.345	0	3	POLD1
399	0	2.85487	0.98	0.336	0	3	TMEM201
400	0	2.93242	0.764	0.121	0	3	ENPP1
401	0	3.28543	0.967	0.174	0	4	SPC24
402	0	3.21439	0.965	0.186	0	4	KIF15
403	0	4.05937	0.904	0.126	0	4	AL133215.2
404	0	2.91837	0.966	0.191	0	4	PLK4
405	0	3.29982	0.955	0.181	0	4	DIAPH3
406	0	2.7171	0.962	0.196	0	4	EME1
407	0	2.90906	0.975	0.21	0	4	NCAPH
408	0	2.79278	0.972	0.21	0	4	CENPO
409	0	2.9194	0.975	0.22	0	4	SHCBP1
410	0	2.28159	0.988	0.237	0	4	POC1A
411	0	2.9768	0.938	0.187	0	4	ALDH7A1
412	0	2.62482	0.966	0.216	0	4	NCAPG2
413	0	3.05043	0.935	0.186	0	4	STIL
414	0	3.06731	0.963	0.214	0	4	PBK
415	0	2.76463	0.99	0.241	0	4	OIP5
416	0	2.57372	0.958	0.21	0	4	NDC1
417	0	3.34762	0.924	0.177	0	4	DEPDC1B
418	0	2.81541	0.924	0.177	0	4	ERCC6L
419	0	3.41574	0.871	0.125	0	4	CCDC150
420	0	3.58671	0.896	0.15	0	4	NEIL3
421	0	3.0248	0.92	0.174	0	4	SKA1
422	0	2.85601	0.958	0.213	0	4	NCAPG
423	0	2.62233	0.971	0.226	0	4	SKA3
424	0	3.11455	0.931	0.187	0	4	KIF11
425	0	2.93249	0.91	0.167	0	4	KIF24
426	0	3.14173	0.894	0.152	0	4	POLQ
427	0	3.20345	0.929	0.19	0	4	CEP55
428	0	3.12946	0.929	0.19	0	4	BUB1B
429	0	3.01796	0.884	0.147	0	4	FOXM1
430	0	3.04303	0.911	0.176	0	4	KIFC1
431	0	2.79951	0.964	0.229	0	4	CCNA2
432	0	3.12107	0.958	0.223	0	4	REXO5
433	0	2.45659	0.967	0.233	0	4	CDCA5
434	0	3.37032	0.958	0.224	0	4	MKI67
435	0	2.39018	0.993	0.259	0	4	FANCI
436	0	3.00037	0.925	0.192	0	4	C18orf54
437	0	2.43979	0.98	0.247	0	4	C1orf112
438	0	2.83999	0.971	0.239	0	4	ASRGL1
439	0	3.11706	0.891	0.161	0	4	SPAG5
440	0	2.32499	0.961	0.231	0	4	ASF1B
441	0	3.76581	0.877	0.149	0	4	ASPM
442	0	2.51524	0.947	0.22	0	4	TRAIP
443	0	3.81044	0.866	0.139	0	4	HIST1H3I
444	0	3.05765	0.908	0.182	0	4	TTK
445	0	2.47426	0.984	0.258	0	4	RAD51AP1
446	0	2.43503	0.991	0.266	0	4	LRRCC1
447	0	3.26639	0.894	0.17	0	4	KIF2C
448	0	2.76619	0.914	0.19	0	4	MELK
449	0	3.54619	0.841	0.117	0	4	CIT
450	0	3.08051	0.878	0.154	0	4	C21orf58
451	0	2.94455	0.925	0.202	0	4	NUF2
452	0	2.48205	0.969	0.247	0	4	GINS1
453	0	3.09156	0.896	0.175	0	4	PRC1
454	0	3.22524	0.916	0.195	0	4	AC004943.2
455	0	2.4167	0.944	0.223	0	4	DDIAS
456	0	3.07439	0.909	0.191	0	4	ARHGAP11A
457	0	3.60758	0.852	0.134	0	4	AP000251.1
458	0	3.02408	0.938	0.221	0	4	CDKN3
459	0	2.69582	0.92	0.204	0	4	C17orf53
460	0	3.31615	0.876	0.16	0	4	ECT2
461	0	2.2297	0.991	0.275	0	4	ZWINT
462	0	2.79385	0.961	0.245	0	4	BIRC5
463	0	3.11734	0.966	0.25	0	4	TPX2
464	0	2.94118	0.927	0.212	0	4	AURKB
465	0	3.22387	0.859	0.145	0	4	KIF4A
466	0	3.16662	0.931	0.218	0	4	BUB1
467	0	2.34267	0.996	0.283	0	4	TK1
468	0	1.78476	0.964	0.251	0	4	TRIP13
469	0	3.00791	0.884	0.171	0	4	CCDC15
470	0	2.26006	0.979	0.268	0	4	SUV39H1
471	0	3.18873	0.877	0.166	0	4	GTSE1
472	0	2.83862	0.939	0.23	0	4	GGH
473	0	2.66736	0.967	0.259	0	4	MTFR2
474	0	2.5549	0.901	0.194	0	4	ESCO2
475	0	2.97407	0.92	0.214	0	4	CDCA8
476	0	2.34575	0.93	0.224	0	4	RRM2
477	0	2.98745	0.892	0.186	0	4	NDC80
478	0	3.3666	0.88	0.175	0	4	DLGAP5
479	0	2.58523	0.946	0.242	0	4	KNL1
480	0	2.90012	0.893	0.19	0	4	RACGAP1
481	0	2.48714	0.945	0.242	0	4	ZGRF1
482	0	3.46813	0.93	0.228	0	4	CENPF
483	0	4.0759	0.816	0.115	0	4	LINC01572
484	0	2.95134	0.914	0.217	0	4	HMMR
485	0	2.95964	0.987	0.291	0	4	NUSAP1
486	0	3.49129	0.822	0.127	0	4	ARHGEF39
487	0	2.47722	0.848	0.154	0	4	WDR62
488	0	2.65148	0.868	0.177	0	4	SPC25
489	0	2.30533	0.86	0.169	0	4	AC130324.3
490	0	2.78532	0.983	0.293	0	4	HMGB3
491	0	3.37458	0.822	0.132	0	4	CDCA2
492	0	2.35607	0.988	0.299	0	4	CIP2A
493	0	3.2109	0.92	0.231	0	4	TOP2A
494	0	2.71119	0.924	0.235	0	4	AC002116.2
495	0	3.83224	0.792	0.104	0	4	ANLN
496	0	2.14769	0.864	0.177	0	4	CENPS-CORT
497	0	2.82572	0.884	0.197	0	4	CDK1
498	0	2.85732	0.957	0.27	0	4	RPL39L
499	0	2.69144	0.9	0.214	0	4	RAD54B
500	0	3.3413	0.88	0.194	0	4	CENPE
501	0	2.87161	0.747	0.29	0	5	AC011603.2
502	0	3.03223	0.602	0.158	0	5	AC008894.2
503	0	3.4285	0.461	0.103	0	5	LYZ
504	0	4.20641	0.367	0.041	0	5	NECAB1
505	0	3.30394	0.401	0.089	0	5	AC093484.3
506	0	5.44752	0.322	0.013	0	5	NLRP11
507	0	2.40395	0.38	0.082	0	5	CNKSR3
508	0	6.37878	0.297	0.01	0	5	CPA3
509	0	2.6262	0.484	0.2	0	5	LHFPL5
510	0	4.61565	0.307	0.027	0	5	AL513327.2
511	0	4.61887	0.306	0.031	0	5	AL358333.3
512	0	5.88921	0.279	0.011	0	5	AL031775.2
513	0	3.06198	0.359	0.097	0	5	SLFNL1-AS1
514	0	7.5122	0.261	0.007	0	5	MYBPC1
515	0	2.97343	0.352	0.1	0	5	AC093503.2
516	0	5.28806	0.261	0.014	0	5	AC011313.1
517	0	5.39639	0.266	0.02	0	5	RHOU
518	0	3.306	0.309	0.066	0	5	AP001350.1
519	0	3.31402	0.312	0.087	0	5	AC034102.4
520	0	2.50058	0.279	0.06	0	5	LSMEM2
521	0	2.97908	0.257	0.056	0	5	SPNS2
522	8.30246151590968e-272	3.04168	0.268	0.08	2.79269898010654e-267	5	PRRG3
523	3.23061575978487e-238	2.45036	0.363	0.147	1.08668222311884e-233	5	CERKL
524	1.12636361668349e-237	2.25666	0.326	0.121	3.78874929743825e-233	5	DLG5
525	1.63194096216346e-222	2.66595	0.264	0.088	5.48935981442922e-218	5	LRRD1
526	3.49914933820087e-188	1.2636	0.761	0.603	1.17700886289063e-183	5	MIF-AS1
527	2.846814925232e-181	1.87463	0.363	0.166	9.57583136400287e-177	5	PLSCR3
528	1.1606085607574e-179	1.61613	0.704	0.539	3.90393901581965e-175	5	LINC02067
529	1.85927557756426e-164	1.6142	0.571	0.4	6.25404526025291e-160	5	AC006064.4
530	2.83767222477233e-149	1.69606	0.631	0.461	9.5450780624667e-145	5	AL138963.3
531	1.60144146755956e-136	1.97492	0.255	0.109	5.38676866443009e-132	5	AC132938.3
532	1.01156817223217e-131	1.09909	0.26	0.109	3.40261186093734e-127	5	S100A9
533	5.36322967596311e-120	1.26437	0.263	0.116	1.80402956610371e-115	5	NUDT10
534	1.01796603556138e-118	2.16374	0.256	0.117	3.42413235381782e-114	5	AC018362.2
535	2.89422987643508e-92	1.1351	0.169	0.37	9.73532103536469e-88	5	MSS51
536	6.45033065453831e-89	1.81795	0.344	0.206	2.16969772226705e-84	5	AC092069.1
537	9.63957021453614e-84	1.19781	0.536	0.401	3.24246223306352e-79	5	AP002449.1
538	1.4533280414141e-80	1.00834	0.329	0.186	4.88855953290459e-76	5	PRC1-AS1
539	1.73852770487825e-80	1.24499	0.285	0.155	5.84788564089896e-76	5	DDIT4-AS1
540	9.03034213922057e-80	2.36442	0.253	0.141	3.03753618536962e-75	5	AC021851.1
541	1.18724378618783e-44	1.72615	0.403	0.318	3.99353192360002e-40	5	WWTR1
542	1.84975506337277e-41	1.70583	0.345	0.258	6.222021106667e-37	5	ATP6V1C2
543	6.48874955961975e-34	1.17387	0.411	0.35	2.18262068936929e-29	5	AC010894.2
544	4.23834310735909e-32	1.10029	0.342	0.257	1.42565147102238e-27	5	AL606760.1
545	4.57713898192251e-31	1.18567	0.48	0.418	1.53961223934928e-26	5	AC010761.1
546	2.71510805312495e-30	1.53071	0.499	0.474	9.1328089582964e-26	5	BEST1
547	6.98551051466194e-18	1.72334	0.433	0.428	2.34971617181684e-13	5	SYCE1
548	2.21519034430963e-17	1.43413	0.284	0.236	7.4512357611543e-13	5	AC008686.1
549	1.26192725873395e-12	1.55178	0.177	0.251	4.24474472020338e-08	5	AC008522.1
550	3.54415400176466e-11	1.11585	0.41	0.555	1.19214708157358e-06	5	LGALS1
551	0.00773191	1.00892	0.285	0.279	1	5	AC018557.1
552	0	4.49035	0.821	0.082	0	6	ZNF467
553	0	3.47586	0.94	0.201	0	6	GIMAP1
554	0	3.22663	0.925	0.195	0	6	GIMAP6
555	0	3.66403	0.896	0.166	0	6	RAP1GAP2
556	0	3.41172	0.892	0.181	0	6	AC127521.1
557	0	3.73852	0.835	0.126	0	6	SCML4
558	0	3.09016	0.958	0.249	0	6	SLC12A5
559	0	4.16787	0.793	0.094	0	6	GIMAP4
560	0	3.33728	0.87	0.18	0	6	AC021188.1
561	0	3.20116	0.836	0.161	0	6	C8orf89
562	0	2.85762	0.984	0.31	0	6	LGALS3BP
563	0	2.91873	0.931	0.267	0	6	TRIB2
564	0	3.64319	0.777	0.113	0	6	GIMAP7
565	0	2.2902	0.9	0.261	0	6	PDE6G
566	0	2.70603	0.905	0.267	0	6	TRPM2
567	0	2.65953	0.838	0.204	0	6	AL136962.1
568	0	2.46148	0.851	0.218	0	6	PAK6
569	0	2.29131	0.911	0.289	0	6	MMP17
570	0	2.74587	0.967	0.347	0	6	LINC02245
571	0	2.13655	0.924	0.311	0	6	IPCEF1
572	0	3.46648	0.75	0.139	0	6	MILR1
573	0	2.29556	0.873	0.266	0	6	AL353622.1
574	0	3.88604	0.695	0.095	0	6	KLHL33
575	0	2.29938	0.904	0.305	0	6	LINC01307
576	0	2.6633	0.787	0.188	0	6	PLPPR2
577	0	2.52001	0.868	0.272	0	6	ARMH1
578	0	2.82968	0.875	0.281	0	6	NCKAP5L
579	0	3.266	0.765	0.175	0	6	FES
580	0	2.38739	0.945	0.355	0	6	P2RY11
581	0	1.96499	0.949	0.365	0	6	SAMD4A
582	0	2.39466	0.875	0.294	0	6	CEACAM1
583	0	2.19375	0.832	0.251	0	6	RTN2
584	0	2.14589	0.911	0.331	0	6	SPINT1
585	0	2.3867	0.918	0.338	0	6	DOCK6
586	0	2.25264	0.854	0.277	0	6	FIRRE
587	0	2.40557	0.762	0.188	0	6	CCDC24
588	0	1.7773	0.931	0.357	0	6	SPON2
589	0	2.47577	0.81	0.241	0	6	PNPLA7
590	0	2.6642	0.813	0.244	0	6	BFSP2
591	0	3.67726	0.64	0.073	0	6	WASIR1
592	0	3.0802	0.662	0.096	0	6	COL16A1
593	0	2.47469	0.777	0.212	0	6	NFATC4
594	0	2.91999	0.696	0.131	0	6	GIMAP5
595	0	2.45321	0.747	0.183	0	6	ADHFE1
596	0	2.2975	0.891	0.327	0	6	LMO2
597	0	3.79963	0.64	0.077	0	6	DISC1
598	0	3.35308	0.708	0.147	0	6	NHLRC1
599	0	2.34271	0.943	0.383	0	6	LINC01684
600	0	2.69981	0.881	0.323	0	6	TMEM204
601	0	2.64427	0.742	0.186	0	6	LTC4S
602	0	2.70371	0.915	0.359	0	6	PRICKLE1
603	0	1.41982	0.89	0.335	0	6	FGR
604	0	1.80195	0.883	0.332	0	6	HSBP1L1
605	0	1.95609	0.823	0.275	0	6	DLG4
606	0	2.64388	0.825	0.278	0	6	CLEC11A
607	0	1.99315	0.804	0.259	0	6	LIMS2
608	0	4.50695	0.587	0.042	0	6	OTOF
609	0	2.36686	0.886	0.341	0	6	SERHL2
610	0	2.29154	0.923	0.379	0	6	C2orf81
611	0	2.47008	0.955	0.411	0	6	NTNG2
612	0	4.44498	0.588	0.044	0	6	S100A1
613	0	2.9171	0.74	0.198	0	6	IQCA1
614	0	1.02982	0.879	0.337	0	6	LY6E-DT
615	0	1.67427	0.91	0.371	0	6	AC105105.1
616	0	3.23029	0.656	0.117	0	6	SLA2
617	0	2.57903	0.984	0.445	0	6	SPACA9
618	0	2.30646	0.858	0.322	0	6	GPM6A
619	0	2.96202	0.673	0.137	0	6	SNX32
620	0	2.82237	0.713	0.177	0	6	TBKBP1
621	0	2.54312	0.894	0.359	0	6	CD96
622	0	2.96758	0.644	0.109	0	6	AL356056.2
623	0	1.66284	0.974	0.441	0	6	CR1
624	0	2.15649	0.874	0.343	0	6	GPR18
625	0	1.82771	0.838	0.307	0	6	DBNDD1
626	0	2.30798	0.969	0.439	0	6	ENG
627	0	1.70743	0.889	0.361	0	6	KIF9-AS1
628	0	2.12718	0.75	0.222	0	6	GIMAP8
629	0	2.24383	0.896	0.368	0	6	FFAR1
630	0	2.88174	0.776	0.249	0	6	SOWAHD
631	0	1.58443	0.873	0.348	0	6	TNFRSF1A
632	0	2.41496	0.675	0.155	0	6	SPNS3
633	0	2.47553	0.924	0.405	0	6	GPR82
634	0	3.88264	0.601	0.083	0	6	MIR4432HG
635	0	2.00021	0.801	0.283	0	6	AF213884.3
636	0	2.01445	0.972	0.454	0	6	TMEM38A
637	0	2.00141	0.827	0.31	0	6	DNASE1L3
638	0	2.5157	0.752	0.237	0	6	TTC24
639	0	2.74134	0.623	0.108	0	6	AC009414.2
640	0	1.56696	0.769	0.254	0	6	AC104078.1
641	0	1.84653	0.931	0.417	0	6	PIGZ
642	0	3.69818	0.603	0.089	0	6	AC136944.2
643	0	2.49872	0.639	0.127	0	6	AC100803.3
644	0	1.99113	0.983	0.472	0	6	LCK
645	0	2.43617	0.707	0.196	0	6	ATP8B1
646	0	1.91156	0.731	0.221	0	6	RNF144A
647	0	2.46194	0.647	0.137	0	6	SMARCD3
648	0	1.72181	0.872	0.364	0	6	GAS8
649	0	2.34111	0.789	0.282	0	6	AC093788.1
650	0	3.24033	0.626	0.119	0	6	KCNG2
651	0	1.98633	0.691	0.184	0	6	CRIM1
652	0	4.35021	0.947	0.104	0	7	HES7
653	0	4.56905	0.92	0.084	0	7	SCARF1
654	0	4.03374	0.958	0.13	0	7	CSF1
655	0	4.74897	0.892	0.066	0	7	ZC3H12C
656	0	4.49516	0.907	0.083	0	7	FEZ1
657	0	4.55777	0.902	0.082	0	7	LMP-1
658	0	3.87385	0.958	0.149	0	7	TNFSF14
659	0	4.40699	0.915	0.109	0	7	TNFRSF4
660	0	4.11325	0.895	0.104	0	7	FSCN1
661	0	4.43279	0.9	0.11	0	7	MIR3142HG
662	0	3.87571	0.932	0.144	0	7	NINJ1
663	0	3.73735	0.948	0.162	0	7	ICAM1
664	0	4.15324	0.924	0.141	0	7	CEBPD
665	0	3.85199	0.932	0.156	0	7	TNKS1BP1
666	0	3.97729	0.904	0.129	0	7	TRAF1
667	0	4.44053	0.854	0.081	0	7	SLC16A9
668	0	4.06916	0.899	0.127	0	7	IL4I1
669	0	4.07943	0.904	0.134	0	7	IER3
670	0	3.93705	0.879	0.111	0	7	ANO7
671	0	3.49312	0.963	0.197	0	7	BTBD19
672	0	3.55388	0.976	0.21	0	7	DLK2
673	0	4.29141	0.851	0.085	0	7	RHOV
674	0	3.96258	0.864	0.102	0	7	IL32
675	0	3.92066	0.87	0.11	0	7	HAPLN3
676	0	3.78408	0.862	0.102	0	7	GNA15
677	0	3.53755	0.887	0.129	0	7	JAM2
678	0	3.7022	0.93	0.173	0	7	ID2
679	0	3.46175	0.977	0.22	0	7	RNF208
680	0	5.06139	0.801	0.047	0	7	ICAM5
681	0	3.35515	0.974	0.226	0	7	AC007032.1
682	0	3.47295	0.973	0.227	0	7	CD274
683	0	3.62462	0.962	0.22	0	7	HES4
684	0	3.91424	0.895	0.153	0	7	ABTB2
685	0	4.18682	0.831	0.096	0	7	PHLDA2
686	0	3.43477	0.924	0.193	0	7	IL12RB2
687	0	3.94469	0.862	0.132	0	7	PROSER2
688	0	4.05483	0.814	0.084	0	7	BCAR1
689	0	3.54917	0.88	0.154	0	7	MGLL
690	0	3.24233	0.922	0.199	0	7	SGPP2
691	0	3.35312	0.921	0.198	0	7	CKB
692	0	3.15316	0.981	0.259	0	7	AGRN
693	0	4.77686	0.772	0.052	0	7	SEMA4C
694	0	3.8746	0.961	0.243	0	7	LTA
695	0	3.21182	0.911	0.193	0	7	TSPAN4
696	0	4.05657	0.812	0.095	0	7	PRRT3
697	0	3.52452	0.885	0.168	0	7	MFSD2A
698	0	2.98535	0.978	0.261	0	7	NFE2L3
699	0	3.27396	0.831	0.115	0	7	BNRF1
700	0	3.47396	0.943	0.228	0	7	MREG
701	0	4.77576	0.762	0.051	0	7	GJB2
702	0	3.9408	0.799	0.089	0	7	AL365434.2
703	0	3.82938	0.929	0.22	0	7	EBI3
704	0	4.62989	0.759	0.05	0	7	SLC8A3
705	0	2.79241	0.896	0.19	0	7	PIK3R6
706	0	3.23496	0.887	0.182	0	7	FOSL1
707	0	2.58241	0.945	0.241	0	7	AK4
708	0	3.55498	0.891	0.188	0	7	NR6A1
709	0	3.09377	0.989	0.286	0	7	DGKH
710	0	3.47486	0.832	0.129	0	7	BCL2L10
711	0	4.21759	0.784	0.082	0	7	SIRPA
712	0	3.48533	0.891	0.19	0	7	MIR222HG
713	0	3.36431	0.949	0.248	0	7	TNF
714	0	2.97355	0.93	0.23	0	7	BSPRY
715	0	3.91742	0.786	0.087	0	7	ENPP5
716	0	4.79206	0.761	0.064	0	7	TNFRSF9
717	0	4.30354	0.758	0.061	0	7	TUBB2B
718	0	3.92658	0.782	0.087	0	7	FLVCR2
719	0	3.09442	0.857	0.165	0	7	DNAJC25-GNG10
720	0	3.43807	0.855	0.163	0	7	GPRC5C
721	0	3.29808	0.88	0.188	0	7	PLTP
722	0	3.29377	0.856	0.164	0	7	ZBTB32
723	0	4.28491	0.765	0.077	0	7	AL160408.3
724	0	2.7931	0.907	0.219	0	7	AJM1
725	0	4.46706	0.746	0.059	0	7	PRR18
726	0	3.24587	0.972	0.285	0	7	WDR91
727	0	4.60909	0.75	0.063	0	7	AC004554.2
728	0	4.46481	0.754	0.069	0	7	SSTR2
729	0	3.41751	0.83	0.145	0	7	OXCT2
730	0	3.17234	0.953	0.268	0	7	PRRG4
731	0	4.15675	0.755	0.071	0	7	AL391832.1
732	0	5.26083	0.719	0.035	0	7	CDC42EP5
733	0	4.72127	0.745	0.062	0	7	RNF207
734	0	3.39727	0.891	0.208	0	7	MAFF
735	0	3.27525	0.9	0.218	0	7	RGS16
736	0	3.79634	0.808	0.126	0	7	HBQ1
737	0	4.68064	0.737	0.055	0	7	TNFAIP2
738	0	3.24767	0.921	0.244	0	7	LGALSL
739	0	2.60107	0.88	0.203	0	7	SPRED2
740	0	3.69582	0.808	0.131	0	7	NOD2
741	0	3.23621	0.965	0.288	0	7	TRIP10
742	0	3.19911	0.81	0.135	0	7	TMEM217
743	0	4.22547	0.765	0.09	0	7	AC106739.2
744	0	4.55253	0.729	0.055	0	7	CFAP46
745	0	4.47886	0.745	0.072	0	7	GPR35
746	0	3.40279	0.857	0.184	0	7	CCL5
747	0	3.234	0.842	0.169	0	7	AC020928.2
748	0	2.64641	0.957	0.286	0	7	F12
749	0	2.65257	0.867	0.197	0	7	NOL3
750	0	2.97423	0.887	0.219	0	7	MYO1B
751	0	3.91601	0.757	0.089	0	7	NECTIN1
752	0	3.86104	0.941	0.134	0	8	RUFY4
753	0	3.58691	0.961	0.207	0	8	AC012368.1
754	0	3.73885	0.901	0.147	0	8	ENPP2
755	0	3.30058	0.881	0.138	0	8	FBXO16
756	0	4.91788	0.807	0.07	0	8	LINC01887
757	0	3.79119	0.864	0.133	0	8	AL133467.1
758	0	3.55907	0.887	0.159	0	8	XXYLT1-AS2
759	0	3.56186	0.868	0.145	0	8	SELPLG
760	0	3.20888	0.897	0.182	0	8	PRDM1
761	0	3.44563	0.858	0.149	0	8	TIMD4
762	0	4.83339	0.748	0.048	0	8	SMPDL3B
763	0	3.94259	0.774	0.079	0	8	C1R
764	0	4.26072	0.775	0.082	0	8	IGHV3-11
765	0	4.26638	0.805	0.113	0	8	IGHV1-18
766	0	3.53835	0.88	0.188	0	8	CCDC144A
767	0	4.39019	0.774	0.085	0	8	IGHV3-21
768	0	4.3532	0.796	0.107	0	8	IGHV5-51
769	0	3.3728	0.817	0.132	0	8	AC013270.1
770	0	4.36403	0.827	0.142	0	8	IGHV3-15
771	0	3.09036	0.844	0.16	0	8	AC098850.3
772	0	3.50911	0.872	0.191	0	8	ERN1
773	0	3.66864	0.801	0.122	0	8	AC106897.1
774	0	3.41689	0.875	0.198	0	8	SLC2A5
775	0	4.74021	0.761	0.084	0	8	IGHV3-53
776	0	3.04552	0.931	0.256	0	8	TRIB1
777	0	4.24069	0.761	0.088	0	8	AC012447.1
778	0	4.2547	0.773	0.101	0	8	IGHV4-39
779	0	3.90337	0.761	0.09	0	8	NUGGC
780	0	3.94026	0.791	0.12	0	8	IGHV3-30
781	0	2.98525	0.977	0.307	0	8	SLC44A1
782	0	4.2878	0.779	0.11	0	8	IGHV2-5
783	0	3.98679	0.777	0.108	0	8	IGHV3-48
784	0	3.56702	0.788	0.121	0	8	ABCB9
785	0	3.25672	0.887	0.224	0	8	IGF1
786	0	4.06459	0.774	0.112	0	8	CFAP54
787	0	4.63141	0.734	0.073	0	8	LINC02362
788	0	4.16795	0.772	0.111	0	8	IGHV3-33
789	0	4.20589	0.732	0.072	0	8	IGHV4-4
790	0	2.88995	0.92	0.262	0	8	IER3-AS1
791	0	3.54086	0.846	0.188	0	8	LY6G5C
792	0	3.9262	0.819	0.161	0	8	IGHV3-23
793	0	4.33056	0.727	0.071	0	8	AC233755.1
794	0	2.95721	0.872	0.217	0	8	SEMA4A
795	0	3.07827	0.937	0.284	0	8	C19orf38
796	0	4.66828	0.698	0.046	0	8	AC023796.2
797	0	4.51451	0.707	0.056	0	8	IGHV4-28
798	0	4.87935	0.703	0.052	0	8	AL109761.1
799	0	3.12532	0.841	0.192	0	8	CHPF
800	0	2.52248	0.937	0.289	0	8	ZNF215
801	0	4.31898	0.725	0.077	0	8	IGHV4-34
802	0	4.19652	0.728	0.08	0	8	IGHV3-66
803	0	4.7472	0.706	0.058	0	8	IGHV4-31
804	0	4.17744	0.725	0.078	0	8	AL031666.1
805	0	3.8817	0.734	0.088	0	8	CNKSR1
806	0	3.75272	0.733	0.093	0	8	SCIN
807	0	5.35368	0.696	0.056	0	8	IGHV1-24
808	0	4.41798	0.733	0.097	0	8	IGHV5-10-1
809	0	3.66194	0.814	0.179	0	8	ADA2
810	0	3.85401	0.719	0.088	0	8	MAN1C1
811	0	3.74152	0.761	0.13	0	8	TIMP2
812	0	3.23344	0.874	0.243	0	8	RAB3D
813	0	3.53461	0.762	0.133	0	8	CCDC110
814	0	3.13797	0.853	0.226	0	8	KCNA3
815	0	2.88936	0.763	0.136	0	8	AC004130.1
816	0	3.8698	0.764	0.138	0	8	CDNF
817	0	3.82376	0.758	0.133	0	8	IGHV3-7
818	0	3.21747	0.814	0.192	0	8	GAB1
819	0	3.53997	0.773	0.153	0	8	AL035413.1
820	0	4.72785	0.676	0.057	0	8	LINC01358
821	0	4.00137	0.689	0.07	0	8	AC026202.2
822	0	3.62066	0.78	0.162	0	8	XKR9
823	0	3.07404	0.776	0.16	0	8	HAVCR2
824	0	3.26615	0.738	0.122	0	8	TXNDC5
825	0	4.37126	0.679	0.065	0	8	AL110115.2
826	0	4.55736	0.67	0.056	0	8	COL24A1
827	0	4.55664	0.686	0.073	0	8	AL023581.2
828	0	2.94428	0.902	0.289	0	8	RWDD2A
829	0	3.18631	0.811	0.198	0	8	WIPI1
830	0	4.30211	0.677	0.065	0	8	MIXL1
831	0	2.63753	0.824	0.214	0	8	DCBLD1
832	0	3.7382	0.775	0.167	0	8	COPZ2
833	0	3.32688	0.808	0.201	0	8	FNDC3B
834	0	4.70231	0.676	0.069	0	8	IGHV3-74
835	0	2.84552	0.944	0.34	0	8	LRP2BP
836	0	2.79881	0.824	0.222	0	8	AP000759.1
837	0	3.08252	0.867	0.266	0	8	VWA5A
838	0	4.40234	0.683	0.083	0	8	IGKV3-15
839	0	2.34666	0.979	0.379	0	8	ELL2
840	0	3.17106	0.741	0.141	0	8	DST
841	0	2.70694	0.853	0.255	0	8	B9D1
842	0	4.12231	0.66	0.063	0	8	IGHV4-59
843	0	3.13121	0.883	0.289	0	8	AC012236.1
844	0	4.52181	0.65	0.057	0	8	IGHV6-1
845	0	4.48165	0.677	0.085	0	8	IGKV3-20
846	0	3.04085	0.807	0.216	0	8	ZNF233
847	0	3.92764	0.676	0.087	0	8	ADTRP
848	0	3.56232	0.704	0.115	0	8	PCAT6
849	0	2.95703	0.855	0.266	0	8	AC078883.1
850	0	4.27901	0.654	0.065	0	8	IGHV3-49
851	0	4.9143	0.656	0.068	0	8	IGLV6-57
