## Supplemental Table 2 for "Sp140L Is a Novel Herpesvirus Restriction Factor"

### Sheet: Sheet1
Target	Guide #1	Guide #2	Guide #3	PCR Forward Primer	PCR Reverse Primer	Sequencing Primer
CD46	GAGAAACAUGUCCAUAUAUA	NA	NA		TGTCAGAAACAGCAAGTAGTTTTG	GGTGAATATGAATCTTAAGTTTGCCCTTAT
Sp100	AGUGACAAAGAUGAUUCGCU	ACCCAGUCAGUCUUACCUGU	UCUGAGAGUCCAUUUUCAGG	CTCTTTGAGCCTCTGCTATTCTTGC	GGACAGCAATTTGTTCGCAG	Forward Primer
Sp110	CAGUUGGUGCUUCCUAUGAA	GCCCCAACUGGCCUAGCAGA	GCGCCAAGAGUCAGUGAGCC	AGGCTGAGGATATACAGGTGT	CCAGATAAATAAAATATTAAGGGGCCAC	GATATACAGGTGTTGGATGGGATCTGTTTC
Sp140	GGUUCUGACCCUCUACGUUC	GUUCUUCAGAGAAAACAAGG	UCUCGGAGGCCCAUAAGGAA	AAACACCCTCAAAGTTGGCA	ATGCCTGCTTCTCCTGTCAC	TTAATTGCATATTTTCCCTAGAGAGTTCAG
Sp140L	CUUUUUCCUUAGGCUGUUCA	GCACUUCAAAAGACAUAAGC	CCUUGAGGGCCUCCGCGAUC	TCTCAGTTGTTGATTAAGCTGCA	ACAGCTGTTTCCGTTCCAGT	TCTTTACAATGACTTTGTTCAGTTTAGACT
PML	GGUUCACGCGCAGAUGCACG	GCGCUCGCGGAUCAGCUCCU	GCGGUACCAGCGCGACUACG	TGCGCGCTCCTTGACAG	CCTTGAACTCGTCGAAGCCA	AGTGAGCTCAAGTGCGACATC
DAXX	UCUGAGCCUCAUGGGGCCAG	CUCCCACCCACUCCCCAAUG	CAGCACGAUGAUGCUGUUAG	AGTGGGAAAGAAAGGACAGGA	GTTGGTCAGGGCTGGATGTT	GAAAGAAAGGACAGGAGAACCAGT
HIRA	GGUCAUUCUGGCUUGGUCAA	CCAGCGUCCUCCACACCUUU	UCCCCACUUACCUCAUCAAA	AGAGAGCCTTGGTGAATCCG	TCTGCTTCTGTCTGGTGTGG	AGAGAGCCTTGGTGAATCCG
IFI16	CUGAAGCUUACCUGAGCUCC	GUGCUGCUUGUGGAGGGUGC	GACCAGCCCUAUCAAGAAAG	CAGGCTGGGCTAATGCAGTA	GTTTGGTGCATTGCTTTGAGC	CTAATGCAGTAGAGCTAGACTAAAGCACAG
